# Metabolome genome-wide association study reveals hierarchical and epistatic genetic control of flavonoid metabolism in soybean

**DOI:** 10.64898/2026.07.23.739694

**Authors:** Taisei Hatta, Kosuke Hamazaki, Yushiro Fuji, Yusuke Toda, Yasunori Ichihashi, Yoshihiro Ohmori, Yuji Yamasaki, Hirokazu Takahashi, Hideki Takanashi, Mai Tsuda, Hisashi Tsujimoto, Akito Kaga, Mikio Nakazono, Toru Fujiwara, Masami Yokota Hirai, Hiroyoshi Iwata

## Abstract

Metabolic phenotypes are often governed by complex genetic architectures involving both additive and non-additive effects. However, the extent to which epistatic interactions contribute to the pathway-level regulation of plant metabolism remains unclear. In this study, we investigated the genetic architecture of flavonoid-related metabolites using metabolomic and genomic data from 200 soybean accessions cultivated under multiple environmental conditions. Broad-sense heritability estimates revealed that many metabolites were under strong genetic control, particularly flavonoid-related metabolites. Principal component analysis-based metabolome-wide genome-wide association studies identified four major loci associated with flavonoid metabolic variation, including a locus corresponding to flavonoid 3′-hydroxylase. Conditional analyses based on multilocus genetic backgrounds demonstrated that the effects of downstream loci were highly dependent on upstream genotypes. In particular, single-nucleotide polymorphism effects were frequently detectable only in specific allelic backgrounds defined by the major flavonoid 3′-hydroxylase locus, consistent with strong epistatic interactions among loci. Bayesian network analyses further supported a hierarchical genetic structure consistent with upstream regulation of downstream loci across the flavonoid biosynthetic pathway. These results demonstrate that highly heritable metabolic phenotypes can be controlled by a few loci exhibiting both additive and context-dependent non-additive effects. Our findings provide evidence that pathway-level metabolic diversity in soybean is generated through hierarchical and epistatic genetic control involving a limited set of key loci.
