## Supplementary Table1 for "Metabolome genome-wide association study reveals hierarchical and epistatic genetic control of flavonoid metabolism in soybean"

### Sheet: MRM条件
Supplementary Table 1. Metabolite annotations and IDs. Flavonoid-related metabolites are indicated by “a” in the column.
Compound ID	Compound Name	Flavonoid annotation	Ret. Time	Precursor Ion (m/z)	Product Ion (m/z)	Q1 Pre Bias (V)	Collision Energy (eV)	Q3 Pre Bias (V)	Polarity
X00006	4-Hydroxy-3-methoxycinnamaldehyde	−	1.549	179.05	91.15	-10	-25	-30	positive (+)
X00015	Shikimic acid	a	0.291	173.05	93.1	20	20	10	negative (-)
X00025	1-Aminocyclopropane-1-carboxylic acid	−	0.205	102.05	56.15	-10	-15	-20	positive (+)
X00035	5-Methylcytosine	−	0.279	126.05	109.1	-10	-25	-40	positive (+)
X00042	Anthranilic acid	−	1.476	138.05	120.1	-10	-15	-10	positive (+)
X00046	cis-Aconitic acid	−	1.457	173	111	20	10	40	negative (-)
X00049	Glycine	−	0.19	76.05	30.1	-10	-10	-30	positive (+)
X00051	L-Histidine	−	0.188	156.1	110.15	-10	-15	-20	positive (+)
X00055	L-Tryptophane	a	1.353	205.1	188.15	-10	-10	-10	positive (+)
X00056	L-Tyrosine	a	0.597	182.1	165.1	-20	-10	-10	positive (+)
X00060	Sucrose	−	0.256	341.1	88.95	20	20	10	negative (-)
X00099	Pyridoxamine	−	0.203	169.1	152.1	-10	-15	-30	positive (+)
X00107	4-Aminobenzoic acid	−	1.31	138.05	77.05	-10	-25	-30	positive (+)
X00114	Agmatine	−	0.181	131.15	72.15	-10	-15	-10	positive (+)
X00119	D-Glucosamine-6-phosphate	−	0.246	260.05	219	-10	-10	-20	positive (+)
X00140	2'-Deoxyadenosine	−	1.248	252.1	136	-10	-15	-30	positive (+)
X00146	2'-Deoxyguanosine	−	1.279	268.1	152.05	-10	-15	-30	positive (+)
X00155	3, 4-Dihydroxy-L-phenylalanine	−	0.442	198.1	152.1	-10	-15	-30	positive (+)
X00169	Allantoin	−	0.215	157.05	96.95	10	15	40	negative (-)
X00173	Argininosuccinic acid	−	0.21	291.1	70.15	-10	-35	-30	positive (+)
X00187	Cystathionine	−	0.193	223.1	88.05	-10	-25	-30	positive (+)
X00210	Diethanolamine	−	0.19	106.1	88.15	-10	-15	-30	positive (+)
X00241	Guanosine	−	1.259	284.1	152.05	-10	-15	-30	positive (+)
X00255	3-Indoleacetic acid	−	1.532	176.05	77.1	-10	-40	-30	positive (+)
X00267	L-Asparagine	−	0.193	133.05	87.1	-10	-10	-30	positive (+)
X00268	L-Aspartic acid	−	0.189	134.05	74.05	-10	-15	-10	positive (+)
X00270	L-Cystine	−	0.183	241.05	152	-10	-15	-30	positive (+)
X00271	Leucylleucyltyrosine	−	1.41	408.25	86.1	-20	-30	-30	positive (+)
X00272	L-Glutamic acid	−	0.203	148.05	84.1	-10	-20	-30	positive (+)
X00285	L-Ornithine	−	0.177	133.1	70.15	-10	-20	-10	positive (+)
X00286	L-Proline	−	0.222	116.05	70.15	-10	-20	-10	positive (+)
X00287	L-Pyroglutamic acid	−	0.466	130.05	84.1	-10	-15	-30	positive (+)
X00288	L-Serine	−	0.193	106.05	60.15	-10	-15	-20	positive (+)
X00299	1-Methylguanidine	−	0.21	74.05	57.15	-10	-15	-20	positive (+)
X00309	Nicotinic acid mono nucleotide	−	0.303	336.05	124.05	-10	-15	-10	positive (+)
X00317	Orotic acid	−	0.308	157.05	68.1	-10	-25	-10	positive (+)
X00325	4-Nitrophenol	−	1.584	138	108.05	20	20	40	negative (-)
X00328	3, 4-Dihydroxybenzoic acid	−	1.336	153	109.05	10	15	40	negative (-)
X00339	Sebacic acid	−	1.572	201.1	139.2	20	15	30	negative (-)
X00342	Spermine	−	1.575	201.2	139.25	20	20	30	negative (-)
X00344	Succinic acid	−	0.547	117	73	20	10	30	negative (-)
X00355	Thymidine	−	1.306	243.1	127.1	-10	-15	-20	positive (+)
X00372	Uridine-5'-monophosphate	−	0.329	325.05	97.05	-20	-15	-40	positive (+)
X00383	3-Guanidinopropionic acid	−	0.234	132.1	72.1	-10	-20	-10	positive (+)
X00387	beta-Nicotinamide mononucleotide	−	0.292	335.05	123.05	-10	-15	-10	positive (+)
X00388	Phenylpyruvate	−	1.47	163.05	91.05	20	10	10	negative (-)
X00389	gamma-Amino-n-butyric acid	−	0.202	104.05	87.1	-10	-15	-30	positive (+)
X00392	6-Aminohexanoic acid	−	0.442	132.1	69.15	-10	-20	-10	positive (+)
X00408	Pelargonin	a	1.301	595.15	271.1	-30	-40	-40	positive (+)
X00413	Apigenin-7-O -glucoside	a	1.477	433.1	271.05	-10	-25	-30	positive (+)
X00414	Rhoifolin	a	1.459	579.15	271.05	-20	-25	-30	positive (+)
X00419	Isorhamnetin-3-O-glucoside	a	1.471	479.1	317	-10	-15	-20	positive (+)
X00421	Robinin	a	1.385	739.2	593.1	20	30	30	negative (-)
X00422	Kaempferol-3-O-glucoside	a	1.47	449.1	287.05	-10	-15	-30	positive (+)
X00425	Homoorietin	a	1.4	449.1	299.05	-10	-30	-30	positive (+)
X00428	Naringenin-7-O-glucoside	a	1.486	435.15	273.05	-10	-20	-30	positive (+)
X00431	Peltatoside	a	1.409	595.15	300	20	35	10	negative (-)
X00432	Hyperoside	a	1.44	465.1	303	-10	-20	-30	positive (+)
X00434	Quercetin-3-O-glucose-6''-acetate	a	1.479	507.1	303.05	-10	-20	-30	positive (+)
X00477	O-Acetyl-L-serine	−	0.218	148.05	88.1	-10	-10	-30	positive (+)
X00485	4-Methylumbelliferyl acetate	−	1.647	219.05	177.05	-10	-15	-30	positive (+)
X00491	Pyridoxal-5'-phosphate	−	0.453	248.05	150.05	-10	-15	-30	positive (+)
X00573	3-Hydroxyanthranilic acid	−	1.41	154.05	108.1	-10	-25	-40	positive (+)
X00574	Jasmonic acid	−	1.641	211.15	133.05	-10	-15	-50	positive (+)
X00584	Abscisic acid	−	1.577	263.15	153.1	30	10	30	negative (-)
X00629	D-(-)-Quinic acid	−	0.228	191.05	85.05	20	20	10	negative (-)
X00636	Chlorogenic acid	−	1.377	353.1	191.1	20	20	20	negative (-)
X00647	Pimelic acid	−	1.403	161.1	69.15	-10	-20	-10	positive (+)
X00664	D-Ala-D-Ala	−	0.216	161.1	44.15	-10	-15	-40	positive (+)
X00666	Carbamoyl-DL-aspartic acid	−	0.273	177.05	88.1	-10	-15	-30	positive (+)
X00675	5'-Deoxy-5'-Methylthioadenosine	−	1.337	298.1	136	-30	-20	-30	positive (+)
X00682	2-Isopropylmalic acid	−	1.336	177.1	115.65	-10	-10	-20	positive (+)
X00695	L-allo-threonine	−	0.198	120.05	56.1	-10	-20	-20	positive (+)
X00698	Lignoceric Acid	−	1.811	369.4	105.15	-10	-30	-20	positive (+)
X00735	Vanillin	−	1.49	153.05	65.15	-10	-25	-10	positive (+)
X00750	D-erythro-Dihydrosphingosine	−	1.764	302.3	284.25	-20	-15	-30	positive (+)
X00755	5-Aminovaleric acid	−	0.255	118.1	55.1	-10	-20	-20	positive (+)
X00794	Suberic acid	−	1.458	175.1	83.15	-10	-15	-30	positive (+)
X00799	2, 2', 2''-Nitrilotriethanol	a	0.191	150.1	70.15	-10	-20	-10	positive (+)
X00838	Malvin	a	1.31	655.2	331.1	-10	-30	-20	positive (+)
X00846	Flavanomarein	a	1.394	449.1	287.05	20	20	30	negative (-)
X00853	Luteolin-3', 7-di-O-glucoside	a	1.4	611.15	287	-10	-40	-30	positive (+)
X00854	Luteolin-4'-O-glucoside	a	1.478	449.1	287.05	-10	-25	-30	positive (+)
X00859	Neoeriocitrin	a	1.431	595.15	151	20	40	30	negative (-)
X00862	Ononin	a	1.508	431.15	269.05	-10	-20	-30	positive (+)
X00863	Orientin	a	1.382	447.1	327.1	30	20	20	negative (-)
X00864	Phloridzin	a	1.5	435.15	273.1	20	15	20	negative (-)
X00867	Saponarin	−	1.39	595.15	283	-20	-40	-30	positive (+)
X00909	S-(5'-Adenosyl)-L-methionine	a	0.21	399.15	250.1	-20	-15	-40	positive (+)
X00922	Kaempferol-3-O-alpha-L-arabinoside	a	1.491	419.1	287.05	-10	-15	-30	positive (+)
X00928	Myricetin-3-galactoside	a	1.42	481.1	318.95	-10	-20	-20	positive (+)
X00931	7-O-Methylquercetin-3-galactoside-6''-Rhamnoside-3'''-Rhamnoside	−	1.493	769.2	314.05	20	45	10	negative (-)
X00943	alpha-Methyl-DL-histidine	−	0.189	170.1	124.15	-10	-15	-10	positive (+)
X00945	3-Hydroxy-3-methylglutarate	−	0.755	161.05	99.05	10	10	40	negative (-)
X00959	Salicylic Acid	−	1.577	137	93.05	20	20	10	negative (-)
X00967	3-Methyl-L-histidine	−	0.183	170.1	96.15	-10	-25	-40	positive (+)
X00971	DL-5-Hydroxylysine	−	0.176	163.1	82.1	-10	-20	-30	positive (+)
X00986	L-Anserine	−	0.184	241.05	109.15	-20	-25	-10	positive (+)
X01004	Riboflavin	−	1.391	377.15	243.1	-10	-25	-50	positive (+)
X01011	trans-Aconitic acid	−	0.578	173	129	20	10	10	negative (-)
X01016	Choline	−	0.193	104.1	60.15	-10	-20	-10	positive (+)
X01020	Kynurenic acid	−	1.374	190.05	144.05	-10	-20	-30	positive (+)
X01026	Trigonelline	−	0.226	138.05	92.1	-10	-25	-30	positive (+)
X01046	N-Acetyl-DL-glutamic acid	a	0.556	190.05	84.15	-10	-25	-30	positive (+)
X01097	DL-Pipecolinic acid	a	0.312	130.1	84.15	-10	-20	-30	positive (+)
X01128	Cyanidin-3-O-rhamnoside	−	1.336	433.1	287.05	-10	-20	-30	positive (+)
X01174	Quercetin-3-O-alpha-L-rhamnopyranosyl(1->2)-beta-D-glucopyranoside-7-O-alpha-L-rhamnopyranoside	−	1.356	755.2	299	20	50	10	negative (-)
X01181	1-O-b-D-Glucopyranosyl sinapate	a	1.393	385.1	205.05	10	20	40	negative (-)
X01184	DL-Glyceric acid	a	0.227	105	75.05	10	15	30	negative (-)
X01219	Quercetin-3, 4'-O-di-beta-glucopyranoside	−	1.396	625.15	463.1	30	20	10	negative (-)
X01222	Peonidin-3, 5-O-di-beta-glucopyranoside	−	1.305	625.2	301.1	-10	-30	-30	positive (+)
X01249	6, 7-Dihydroxycoumarin	a	1.421	179.05	123.1	-10	-25	-10	positive (+)
X01250	Esculin	a	1.366	341.1	179.05	-10	-20	-10	positive (+)
X100038	beta-Alanine	a	0.172	90.3	72.1	-10	-10	-30	positive (+)
X100039	Luteolin 7-O-glucuronide	a	1.412	463.1	287.05	-10	-25	-30	positive (+)
X100040	Apigenin 7-O-glucuronide	a	1.455	447.1	271.05	-30	-25	-30	positive (+)
X200001	2i_Kaempferol-3-O-alpha-L-rhamnopyranosyl(1->2)-beta-D-glucopyranoside-7-O-alpha-L-rhamnopyranoside_Kaempferol-3-glucoside-2''-Rhamnoside, -7-Rhamnoside	a	1.371	739.2	593.1	20	30	30	negative (-)
X200004	3i_Isorhamnetin-3-O-rutinoside_Isorhamnetin-3-glucoside-6''-Rhamnoside_Isorhamnetin-3-galactoside-6''-Rhamnoside	a	1.453	625.2	317.05	-10	-25	-20	positive (+)
X200005	7i_Kaempferol-3-O-rutinoside_Datiscin_Kaempferol-3-O-beta-D-glucoside-7-O-alpha-L-rhamnoside_Kaempferol-3-O-beta-D-galactoside-7-O-alpha-L-rhamnoside_Kaempferol-3-O-b-glucopyranosyl-7-O-a-rhamnopyranoside_kaempferol-7-O-neohesperidoside_Kaempferol-3-Glucoside	−	1.451	593.15	285.05	20	30	30	negative (-)
X200012	2i_Maritimein_luteolin-7-O-glucoside	−	1.44	449.1	287.05	-10	-20	-30	positive (+)
X200013	2i_Eriodictyol-7-O-glucoside_Marein	−	1.451	449.1	287	20	15	30	negative (-)
X200014	2i_Quercetin-3-Arabinoside_Quercetin-3-D-xyloside	−	1.473	435.1	303.05	-10	-15	-20	positive (+)
X200016	2i_Malvidin-3-galactoside_Oenin	−	1.33	493.15	331.05	-20	-25	-20	positive (+)
X200028	3i_Pantothenate_D-Pantothenic acid_Pantothenate	−	1.322	220.1	90.1	-10	-15	-30	positive (+)
X200041	Guanosine-5'-monophosphate	−	0.533	364.05	152.05	-10	-20	-30	positive (+)
X200042	2i_D-(+)-Cellobiose_Lactulose	−	0.232	341.1	161.1	20	10	20	negative (-)
X200046	3i_L-Iditol_D-Sorbitol_D-(-)-Mannitol	−	0.202	183.1	69.1	-10	-15	-10	positive (+)
X200047	4i_L-Arginine_N-alpha-Acetyl-L-ornithine_L-Citrulline	−	0.187	175.1	70.15	-10	-25	-10	positive (+)
X200055	2i_Nicotinamide_Niacinamide	−	0.409	123.05	80.1	-10	-25	-30	positive (+)
X200056	3i_Glycolaldehyde dimer, mixture of stereoisomers_D-Erythrose_D(-)-Threose	−	1.736	121.05	77.1	-20	-25	-30	positive (+)
X200057	2i_L-Alanine_Sarcosine	−	0.195	90.05	44.1	-10	-15	-50	positive (+)
X200060	2i_L-Norvaline_L-Valine	−	0.291	118.1	72.1	-10	-10	-10	positive (+)
X200061	3i_L-Threonine_alpha-Methyl-DL-serine_L-Homoserine	−	0.198	120.05	74.1	-10	-15	-30	positive (+)
X200063	3i_L-2-Aminobutyric acid_N,N-Dimethylglycine_N-Methyl-DL-Alanine	−	0.201	104.05	44.15	-10	-40	-40	positive (+)
X200065	2i_1-Aminoethylphosphonic acid_Taurine	−	0.197	126.05	44.15	-20	-25	-40	positive (+)
X200067	2i_Indole-3-carboxyaldehyde_Indole-3-aldehyde	−	1.546	146.05	118.1	-10	-20	-20	positive (+)
X200068	DL-Malic acid	−	0.287	133	115	20	15	20	negative (-)
X200070	2i_alpha-Ketoglutaric acid_2-Oxoglutaric Acid	−	0.331	145	57	20	10	20	negative (-)
X200073	DL-2-Aminoadipic Acid	−	0.227	162.1	55.1	-10	-30	-20	positive (+)
X200076	2i_Adipic acid_2-Methylglutaric Acid	a	1.36	145.05	83	10	15	10	negative (-)
X200077	(-)-Citramalic acid	a	0.576	147.05	87	10	15	10	negative (-)
X200079	4-Hydroxybenzoate	a	1.4	137	93.05	20	20	10	negative (-)
X200082	L-Lysine	a	0.18	147.1	84.1	-30	-15	-30	positive (+)
X200084	2i_Nicotinic Acid_Isonicotinic acid	a	0.355	124.05	78.05	-10	-25	-30	positive (+)
X200086	2i_Quercitrin_Quercetin-7-O-rhamnoside	a	1.369	449.1	303.05	-10	-20	-20	positive (+)
X200087	2i_Rutin_Quercetin-3-O-b-glucopyranosyl-7-O-a-rhamnopyranoside	a	1.432	609.15	300	20	35	30	negative (-)
X210003	Apigenin	a	1.626	269.05	117	30	35	10	negative (-)
X210004	Luteolin	a	1.575	287.05	153	-10	-30	-10	positive (+)
X210010	Cyanidin	a	1.467	287.05	177	-20	-20	-30	positive (+)
X250001	Quercetin 3-glucoside <Isoquercitrin>	a	1.443	465.1	303.05	-10	-15	-30	positive (+)
X250005	Soyasaponin I (Bb)	a	1.666	943.5	441.25	-20	-30	-30	positive (+)
X250010	Liquiritin	a	1.452	417.1	255	30	20	30	negative (-)
X250012	Schaftoside	a	1.391	565.15	547.05	-20	-15	-40	positive (+)
X400001	Formononetin	a	1.683	269.1	197.05	-10	-40	-40	positive (+)
X400003	Glycitin	a	1.415	447.15	285.1	-10	-20	-30	positive (+)
X400005	Genistin	a	1.467	433.1	271.05	-10	-20	-30	positive (+)
X400008	Daidzein	a	1.573	255.05	199.05	-10	-25	-40	positive (+)
X400009	Daidzin	a	1.41	417.1	255.05	-30	-20	-30	positive (+)
X400023	6''-O-Malonyldaidzin	a	1.461	503.1	255.05	-30	-25	-30	positive (+)
X400024	6''-O-Malonylgenistin	a	1.507	519.1	271.05	-30	-25	-30	positive (+)
X500004	Soyasaponin Be	a	1.705	941.5	439.4	-20	-30	-20	positive (+)
X500005	Glycitein	a	1.579	285.05	270.05	-20	-25	-30	positive (+)
X500006	Genistein	a	1.634	271.05	153	-10	-30	-30	positive (+)
X500009	Synephrine	a	0.384	168.1	150.1	-30	-15	-30	positive (+)
X500018	Epigallocatechin	a	1.302	307.05	139.05	-20	-15	-50	positive (+)
X500019	Gallocatechin	a	1.302	307.05	139.05	-20	-15	-50	positive (+)
X500064	Citronellic acid	a	1.776	171.15	69.15	-10	-20	-10	positive (+)
X500071	Coumestrol	a	1.634	269.05	213.05	-10	-30	-20	positive (+)
X500080	Quercetin 4'-glucoside	a	1.483	465.1	303.05	-10	-25	-30	positive (+)
X500081	Quercetin 3, 4'-Diglucoside	a	1.391	625.15	463.05	30	20	10	negative (-)
X500092	6''-O-Malonylglycitin	a	1.458	533.15	285.05	-30	-25	-30	positive (+)
X500093	6''-O-Acetyldaidzin	a	1.491	459.15	255.1	-30	-25	-30	positive (+)
X500095	6''-O-Acetylgenistin	a	1.548	475.15	271	-30	-20	-30	positive (+)
X500097	Delphinidin 3-rutinoside	a	1.337	612.15	304	-10	-30	-30	positive (+)
X500098	Delphinidin 3-galactoside	a	1.33	464.1	301.05	20	25	10	negative (-)
X500099	Cyanidin 3-galactoside	a	1.344	448.1	285	20	25	30	negative (-)
X500101	Petunidin 3-glucoside	a	1.354	478.1	315.05	10	25	10	negative (-)
X500102	Petunidin 3-galactoside	a	1.351	478.1	315	10	25	10	negative (-)
X500103	Peonidin 3-galactoside	a	1.365	462.1	299.05	20	20	10	negative (-)
X500109	Glyceollin I	a	1.733	339.15	229.05	-10	-15	-20	positive (+)
X500113	2'-Hydroxydaidzein	a	1.533	271.05	201	-10	-25	-40	positive (+)
X500118	Apiin	a	1.433	565.15	271.15	-40	-25	-30	positive (+)
X500126	Pratensein	−	1.635	301.05	286.05	-20	-25	-30	positive (+)
X500127	3'-Methoxydaidzein	−	1.577	283.05	268.1	20	20	20	negative (-)
X500133	Vicenin -3	−	1.358	565.15	547.15	-20	-15	-20	positive (+)
X500134	Orobol	a	1.566	287.05	153.1	-10	-25	-10	positive (+)
X500136	3'-O-Methylorobol	a	1.636	301.05	286.05	-20	-25	-30	positive (+)
X500141	6-Hydroxydaidzein	a	1.499	271.05	115.1	-10	-50	-20	positive (+)
